# COMIC: Explainable Drug Repurposing via Contrastive Masking for Interpretable Connections

**DOI:** 10.1101/2025.03.26.645428

**Authors:** Naafey Aamer, Muhammad Nabeel Asim, Andreas Dengel

## Abstract

Many diseases worldwide remain untreated due to the slow and expensive process of drug development. Repurposing existing FDA-approved drugs offers a faster solution, especially with the assistance of artificial intelligence. Despite advancements in AI-driven drug repurposing, current approaches either have lackluster performance or fail to highlight the intricate pathways through which drugs act on diseases. The clinical utility of AI-driven drug repurposing remains constrained by these limitations, particularly for rare and undertreated diseases where data is scarce. To address the need for a precise and explainable predictor, this paper introduces COMIC (**CO**ntrastive **M**asking with **I**nterpretable **C**onnections), a predictor that employs a multi channel architecture consisting of a feature masking branch, which identifies critical drug-disease interaction patterns by extracting the most informative features, and a path masking branch, which highlights relevant biological pathways through which drugs exert their therapeutic effects. Comprehensive evaluation of the COMIC predictor on the PrimeKG knowledge graph (comprising 17,080 diseases, and 4M+ relationships) with nine distinct disease area splits demonstrated a 9.55% average performance improvement over the current state-of-the-art. The practical applicability of the proposed predictor is evaluated on a set of the most recent 30 FDA-approved repurposed drug disease pairs. The COMIC predictor successfully identified 21 of these pairs with high confidence scores. To facilitate real-time drug repurposing investigations, we have developed a publicly available web-based interface for the COMIC predictor (https://drp.opendfki.de/). This application takes disease names as input and returns a ranked list of potential repurposing candidates, along with predicted mechanistic pathways elucidating the drug-disease interactions.
