## Supplemental Table 1 for "COMIC: Explainable Drug Repurposing via Contrastive Masking for Interpretable Connections"

### Sheet: Accuracy
Category	="Train Accuracy"	="Validation Accuracy"	="Test Accuracy"
adrenal	="96.4918"	="95.3118"	="0.9644"
cell_proliferation	="96.3201"	="95.3848"	="0.9542"
diabetes	="96.5086"	="95.3322"	="0.961"
mental_health	="96.5495"	="95.4229"	="0.9566"
cardio	="96.1161"	="95.0007"	="0.9459"
neurodegenerative	="96.5791"	="95.4006"	="0.9609"
autoimmune	="95.26"	="95.1545"	="0.9595"
anemia	="96.4414"	="95.3963"	="0.9609"
metabolic_disorder	="96.5144"	="95.395"	="0.9601"
random	="95.8843"	="94.8843"	="0.9496"

### Sheet: indication (AUPRC)
Category	KL	JS	Proximity	DSD	RGCN	HAN	HGT	BioBERT	TxGNN	COMIC
random	0.50	0.49	0.53	0.49	0.84	0.87	0.72	0.81	0.91	0.9375
cell proliferation	0.51	0.50	0.47	0.51	0.47	0.65	0.61	0.83	0.92	0.9031
mental health	0.50	0.50	0.44	0.50	0.55	0.61	0.56	0.64	0.89	0.9046
cardiovascular	0.49	0.50	0.50	0.50	0.41	0.63	0.60	0.66	0.64	0.8817
anemia	0.47	0.53	0.49	0.51	0.42	0.67	0.53	0.64	0.96	0.9302
adrenal gland	0.48	0.50	0.48	0.50	0.38	0.59	0.54	0.64	0.99	0.9375
autoimmune	0.51	0.49	0.56	0.52	0.51	0.53	0.49	0.66	0.87	0.9284
metabolic disorder	0.51	0.54	0.41	0.51	0.67	0.56	0.54	0.68	0.76	0.9362
diabetes	0.50	0.52	0.47	0.52	0.40	0.67	0.62	0.69	0.87	0.9114
neurodegenerative	0.50	0.51	0.49	0.51	0.84	0.71	0.60	0.57	0.95	0.9182

### Sheet: contraindication(AUPRC)
Category	KL	JS	Proximity	DSD	RGCN	HAN	HGT	BioBERT	TxGNN	COMIC
random	0.49	0.50	0.56	0.49	0.77	0.84	0.63	0.58	0.82	0.9646
cell proliferation	0.49	0.49	0.50	0.50	0.54	0.51	0.47	0.78	0.87	0.9233
mental health	0.50	0.50	0.50	0.50	0.67	0.44	0.56	0.54	0.79	0.9267
cardiovascular	0.49	0.49	0.51	0.50	0.63	0.47	0.51	0.56	0.72	0.8836
anemia	0.50	0.50	0.50	0.50	0.65	0.54	0.51	0.53	0.74	0.9497
adrenal gland	0.49	0.50	0.48	0.49	0.75	0.46	0.55	0.47	0.88	0.9502
autoimmune	0.50	0.49	0.51	0.50	0.68	0.40	0.61	0.40	0.86	0.9486
metabolic disorder	0.49	0.51	0.47	0.51	0.58	0.56	0.51	0.53	0.78	0.9525
diabetes	0.50	0.51	0.48	0.51	0.57	0.56	0.52	0.51	0.69	0.9564
neurodegenerative	0.51	0.51	0.56	0.51	0.71	0.42	0.55	0.60	0.78	0.9560
